# TRANSCUP: a scalable workflow for predicting cancer of unknown primary based on next-generation transcriptome profiling

**DOI:** 10.1101/774315

**Authors:** Peng Li

## Abstract

**Summary:** Cancer of unknown primary site (CUP) accounts for 5% of all cancer diagnoses. These patients may benefit from more precise treatment when primary cancer site was identified. Advances in high-throughput sequencing have enabled cost-effective sequencing the transcriptome for clinical application. Here, we present a free, scalable and extendable software for CUP predication called TRANSCUP, which enables (1) raw data processing, (2) read mapping, (3) quality re-port, (4) gene expression quantification, (5) random forest machine learning model building for cancer type classification. TRANSCUP achieved high accuracy, sensitivity and specificity for tumor type classification based on external RNA-seq datasets. It has potential for broad clinical application for solving the CUP problem.

**Availability:** TRANSCUP is open-source and freely available at https://github.com/plsysu/TRANSCUP
