## Supplemental Table S1 for "TRANSCUP: a scalable workflow for predicting cancer of unknown primary based on next-generation transcriptome profiling"

### Sheet: README
Supplemental Table S1: Comparison of different feature selection methods and 10-fold cross-validation performances of Top100, Top150, Top200, log2FC_2.5 and log2FC_3

### Sheet: TOP100
mtry	ntree	Accuracy	Kappa	AccuracySD	KappaSD
41	500	0.95731	0.95517	0.00408491	0.00428764
41	1000	0.958143	0.956046	0.00468346	0.00491679
41	1500	0.958644	0.956572	0.00342387	0.003596
41	2000	0.957502	0.955372	0.0043944	0.00461306
43	500	0.957432	0.9553	0.0043394	0.00455812
43	1000	0.957852	0.955741	0.00430831	0.00452339
43	1500	0.958199	0.956104	0.00390829	0.00410407
43	2000	0.958066	0.955967	0.00499165	0.00524222
45	500	0.957944	0.955837	0.00448106	0.00470595
45	1000	0.957733	0.955616	0.00441509	0.0046356
45	1500	0.958161	0.956065	0.00443374	0.00465469
45	2000	0.958637	0.956564	0.00460456	0.00483502
47	500	0.957317	0.955179	0.00377546	0.00396531
47	1000	0.958513	0.956433	0.00460598	0.0048361
47	1500	0.959828	0.957816	0.00312327	0.00327922
47	2000	0.958787	0.956723	0.00446223	0.00468436
49	500	0.959087	0.957038	0.00319614	0.00335749
49	1000	0.958011	0.955906	0.00397139	0.00416889
49	1500	0.958435	0.956353	0.00448482	0.0047097
49	2000	0.959549	0.957522	0.00320945	0.00337268

### Sheet: TOP150
mtry	ntree	Accuracy	Kappa	AccuracySD	KappaSD
50	500	0.958911	0.956851	0.00264005	0.00277414
50	1000	0.957679	0.955559	0.00481872	0.0050588
50	1500	0.959053	0.957004	0.00612738	0.00643026
50	2000	0.958201	0.956108	0.00396087	0.0041582
52	500	0.959292	0.957254	0.00356789	0.00374911
52	1000	0.957823	0.955711	0.00489527	0.00514107
52	1500	0.959058	0.957005	0.00537544	0.0056435
52	2000	0.958792	0.956726	0.00397732	0.00417461
54	500	0.959628	0.957605	0.0031537	0.00331526
54	1000	0.959539	0.957515	0.00380672	0.0039975
54	1500	0.959486	0.957456	0.00511316	0.00536887
54	2000	0.959883	0.95787	0.00340426	0.00357804
56	500	0.958332	0.956244	0.00339959	0.0035672
56	1000	0.959304	0.957267	0.00476821	0.00500429
56	1500	0.959771	0.957757	0.00329883	0.00346523
56	2000	0.959769	0.957753	0.00219427	0.00230834
58	500	0.958257	0.956165	0.00427094	0.0044824
58	1000	0.958387	0.956303	0.00543182	0.00570181
58	1500	0.958852	0.956791	0.00475211	0.0049893
58	2000	0.959487	0.957459	0.00323254	0.00339742

### Sheet: TOP200
mtry	ntree	Accuracy	Kappa	AccuracySD	KappaSD
57	1500	0.958306	0.956216	0.00497221	0.00521973
57	2000	0.958552	0.956476	0.00441096	0.00463032
57	2500	0.957875	0.955767	0.00483034	0.00507157
57	3000	0.959823	0.957811	0.00360487	0.0037892
59	1500	0.959082	0.957031	0.00328082	0.00344855
59	2000	0.958293	0.956204	0.00453969	0.00476539
59	2500	0.958369	0.956285	0.00507995	0.0053336
59	3000	0.958329	0.956243	0.00428551	0.00450042
61	1500	0.959177	0.957131	0.00344051	0.00361507
61	2000	0.959928	0.95792	0.00358413	0.00376607
61	2500	0.958597	0.956523	0.00453487	0.00476063
61	3000	0.96051	0.958532	0.00348229	0.00365844
63	1500	0.959383	0.957347	0.00419077	0.00440481
63	2000	0.95925	0.957209	0.00478436	0.00502107
63	2500	0.958954	0.956898	0.00446103	0.00468434
63	3000	0.961022	0.959068	0.00329207	0.0034569
65	1500	0.960525	0.958549	0.00302099	0.00317436
65	2000	0.959178	0.957135	0.00459724	0.00482711
65	2500	0.959916	0.957907	0.00331481	0.00348444
65	3000	0.960731	0.958764	0.00384955	0.00404497

### Sheet: log2FC_2.5
mtry	ntree	Accuracy	Kappa	AccuracySD	KappaSD
59	1500	0.957639	0.955514	0.00423192	0.00444851
59	2000	0.957568	0.955443	0.00580909	0.00610053
59	2500	0.958195	0.9561	0.00384944	0.00404305
59	3000	0.959135	0.957088	0.00374886	0.00393795
61	1500	0.957112	0.954962	0.00555101	0.00582926
61	2000	0.956967	0.954811	0.00507829	0.00533094
61	2500	0.958495	0.956414	0.00438165	0.00460371
61	3000	0.95994	0.957933	0.00382234	0.00401536
63	1500	0.956532	0.954352	0.00517556	0.00543425
63	2000	0.957284	0.955143	0.00436553	0.00458372
63	2500	0.958361	0.956272	0.0042649	0.00448255
63	3000	0.959485	0.957457	0.00365434	0.00383617
65	1500	0.957909	0.9558	0.00526174	0.0055262
65	2000	0.957843	0.955732	0.00442031	0.00464484
65	2500	0.958009	0.955905	0.00546338	0.00573583
65	3000	0.960032	0.958031	0.00356637	0.00374549
67	1500	0.956045	0.953842	0.00556039	0.00583842
67	2000	0.957355	0.955218	0.00533769	0.00560479
67	2500	0.958502	0.95642	0.00430485	0.00452521
67	3000	0.958339	0.956251	0.00557514	0.00585425

### Sheet: log2FC_3
mtry	ntree	Accuracy	Kappa	AccuracySD	KappaSD
45	500	0.955756	0.95354	0.00489303	0.00513795
45	1000	0.955491	0.95326	0.0045095	0.00473551
45	1500	0.955115	0.952865	0.00481312	0.00505489
45	2000	0.956652	0.954479	0.00330597	0.00347211
47	500	0.955728	0.953509	0.0042129	0.00442715
47	1000	0.955611	0.953387	0.00426648	0.00447863
47	1500	0.955316	0.953075	0.00455544	0.00478592
47	2000	0.955603	0.953377	0.00416519	0.00437348
49	500	0.955672	0.953452	0.00539841	0.00566739
49	1000	0.955509	0.953279	0.00445531	0.00467931
49	1500	0.956098	0.953897	0.00400715	0.00420913
49	2000	0.956311	0.954122	0.00426014	0.00447433
51	500	0.956347	0.954161	0.00476782	0.00500829
51	1000	0.95626	0.954069	0.00418704	0.00439748
51	1500	0.956392	0.954205	0.00465001	0.0048836
51	2000	0.956102	0.9539	0.0046366	0.00486788
53	500	0.956397	0.954211	0.00441196	0.00463396
53	1000	0.957199	0.955056	0.00320733	0.00336875
53	1500	0.957368	0.955232	0.00283257	0.00297526
53	2000	0.956387	0.954201	0.00469592	0.00493005
