## Supplemental Table S3 for "TRANSCUP: a scalable workflow for predicting cancer of unknown primary based on next-generation transcriptome profiling"

### Sheet: Best model confusion matrix
Predicted	ACC	BLCA	BRCA	CESC	CHOL	CRC	DLBC	ESCA	GBM	HNSC	KICH	KIRC	KIRP	LAML	LGG	LIHC	LUAD	LUSC	MESO	OV	PAAD	PCPG	PRAD	SARC	SKCM	STAD	TGCT	THCA	THYM	UCEC	UCS	UVM
ACC	76	0	0	0	0	0	0	0	0	0	0	0	0	0	0	0	0	0	0	0	0	2	0	0	0	0	0	0	0	0	0	0
BLCA	1	375	3	2	0	2	0	0	0	1	0	0	4	0	0	0	2	1	0	0	2	0	0	0	0	0	1	0	1	0	0	0
BRCA	0	2	1100	0	0	0	0	0	0	1	0	1	0	0	0	0	1	2	0	0	0	0	0	1	0	0	0	0	0	1	0	0
CESC	0	3	0	276	0	0	0	0	0	5	0	0	0	0	0	0	0	0	0	0	0	0	0	0	0	0	0	0	0	1	0	0
CHOL	0	0	0	0	25	0	0	0	0	0	0	0	0	0	0	5	0	0	0	0	0	0	0	0	0	0	0	0	0	0	0	0
CRC	0	1	0	4	1	643	0	0	0	0	0	0	0	0	0	0	0	0	0	0	4	0	0	0	0	2	1	0	0	1	0	0
DLBC	0	2	0	0	1	0	48	0	0	0	0	0	0	0	0	0	0	0	0	0	0	0	0	0	1	0	0	0	0	0	0	0
ESCA	0	0	0	0	0	0	0	100	0	0	0	0	0	0	0	0	0	0	0	0	0	0	0	0	0	8	0	0	0	0	0	0
GBM	0	0	0	0	0	0	0	0	166	0	0	0	0	0	0	0	0	0	0	0	0	0	0	0	0	0	0	0	0	0	0	0
HNSC	0	18	2	6	0	0	0	0	0	484	0	0	0	0	0	0	0	16	0	0	0	0	0	0	0	0	0	0	1	0	0	0
KICH	0	0	0	0	0	0	0	0	0	0	61	12	3	0	0	0	0	0	0	0	0	0	0	0	0	0	0	0	0	0	0	0
KIRC	0	0	0	0	0	0	0	0	0	0	1	505	9	0	0	0	0	0	0	0	0	0	0	0	0	0	1	0	0	0	0	0
KIRP	0	0	0	0	0	0	0	0	0	0	1	16	273	0	0	0	0	0	0	0	0	0	0	0	0	0	0	0	0	0	0	0
LAML	0	1	0	0	0	0	0	0	0	0	0	0	0	151	0	0	0	0	0	0	0	0	0	0	0	0	0	0	0	0	0	0
LGG	0	0	0	0	0	0	0	0	0	0	0	0	0	0	527	0	0	0	0	0	0	0	0	0	0	0	1	0	0	0	0	0
LIHC	0	0	0	0	6	1	0	0	0	0	0	1	0	0	0	365	1	1	0	0	0	0	0	0	0	0	0	0	0	1	0	0
LUAD	0	0	0	1	0	0	0	0	0	0	0	0	0	0	0	0	515	32	2	0	0	0	0	1	2	0	0	0	0	1	0	0
LUSC	0	2	0	0	0	0	0	1	0	7	0	0	0	0	0	0	12	449	0	0	0	0	0	0	0	0	0	0	0	0	1	0
MESO	0	0	0	0	0	0	0	0	0	0	0	0	0	0	0	0	0	0	78	0	0	0	0	0	0	0	0	0	0	0	0	0
OV	0	0	0	0	0	0	0	0	0	0	0	0	0	0	0	0	0	0	0	378	0	0	0	0	0	0	0	0	0	0	0	0
PAAD	0	1	0	0	2	1	0	0	0	0	0	0	0	0	0	0	1	0	0	0	170	0	0	1	0	0	1	0	0	0	0	0
PCPG	0	0	0	0	0	0	0	0	0	0	0	0	0	0	0	0	0	1	0	0	1	181	0	0	0	0	0	0	0	0	0	0
PRAD	0	0	0	0	0	0	0	0	0	0	0	0	0	0	0	0	0	0	0	0	0	0	499	0	0	0	0	0	0	0	0	0
SARC	2	7	4	0	0	0	0	0	3	3	2	4	0	0	2	4	1	0	6	0	1	0	0	255	8	0	0	0	0	1	4	0
SKCM	0	0	0	0	0	0	0	0	0	0	0	0	0	0	0	0	0	0	0	0	0	0	0	5	456	0	0	0	0	0	0	0
STAD	0	0	0	0	0	0	0	61	0	0	0	0	0	0	0	0	0	0	0	1	0	0	0	0	0	365	0	0	0	0	0	0
TGCT	0	0	0	0	0	0	0	0	0	0	0	0	0	0	0	0	0	0	0	0	0	0	0	0	0	0	151	0	0	0	0	0
THCA	0	0	0	0	0	0	0	0	0	0	0	0	0	0	0	0	0	0	0	0	0	0	0	0	0	0	0	510	0	0	0	0
THYM	0	0	0	0	0	0	0	0	0	0	0	0	0	0	0	0	0	0	0	0	0	0	0	0	0	0	0	0	117	0	0	0
UCEC	0	0	0	16	1	0	0	0	0	0	0	0	0	0	0	0	1	0	0	0	0	0	0	0	0	0	0	0	0	544	18	0
UCS	0	2	0	1	0	0	0	0	0	1	0	0	0	0	0	0	1	0	0	0	0	0	0	0	0	0	0	0	0	2	33	0
UVM	0	0	0	0	0	0	0	0	0	0	0	0	0	0	0	0	0	0	0	0	0	0	0	0	4	0	0	0	0	0	0	80

### Sheet: Best model overall accuracy
Model evaluation Metrics	Value
Accuracy	0.960726
Kappa	0.958761
AccuracyLower	0.956806
AccuracyUpper	0.964384
AccuracyNull	0.107015
AccuracyPValue	0

### Sheet: Best model performance by class
Tumor type	Sensitivity	Specificity	Pos Pred Value	Neg Pred Value	Precision	Recall	F1	Prevalence	Detection Rate	Detection Prevalence	Balanced Accuracy
ACC	0.962025	0.999806	0.974359	0.999708	0.974359	0.962025	0.968153	0.00762328	0.00733378	0.00752678	0.980915
BLCA	0.905797	0.99799	0.949367	0.996087	0.949367	0.905797	0.92707	0.0399498	0.0361864	0.0381164	0.951893
BRCA	0.991885	0.999027	0.991885	0.999027	0.991885	0.991885	0.991885	0.107015	0.106147	0.107015	0.995456
CESC	0.901961	0.999105	0.968421	0.997023	0.968421	0.901961	0.93401	0.0295281	0.0266332	0.0275017	0.950533
CHOL	0.694444	0.999516	0.833333	0.998935	0.833333	0.694444	0.757576	0.0034739	0.00241243	0.00289491	0.84698
CRC	0.993818	0.998559	0.978691	0.999588	0.978691	0.993818	0.986196	0.0624337	0.0620477	0.0633986	0.996188
DLBC	1	0.999612	0.923077	1	0.923077	1	0.96	0.00463186	0.00463186	0.00501785	0.999806
ESCA	0.617284	0.999216	0.925926	0.993954	0.925926	0.617284	0.740741	0.0156325	0.00964972	0.0104217	0.80825
GBM	0.982249	1	1	0.999706	1	0.982249	0.991045	0.016308	0.0160185	0.0160185	0.991124
HNSC	0.964143	0.995639	0.918406	0.99817	0.918406	0.964143	0.940719	0.0484416	0.0467046	0.050854	0.979891
KICH	0.938462	0.998543	0.802632	0.999611	0.802632	0.938462	0.865248	0.00627231	0.00588633	0.00733378	0.968502
KIRC	0.93692	0.99888	0.978682	0.996547	0.978682	0.93692	0.957346	0.052012	0.0487311	0.0497925	0.9679
KIRP	0.944637	0.998312	0.941379	0.998412	0.941379	0.944637	0.943005	0.0278877	0.0263437	0.0279842	0.971475
LAML	1	0.999902	0.993421	1	0.993421	1	0.9967	0.0145711	0.0145711	0.0146676	0.999951
LGG	0.996219	0.999898	0.998106	0.999797	0.998106	0.996219	0.997162	0.051047	0.050854	0.0509505	0.998059
LIHC	0.975936	0.998899	0.970745	0.999099	0.970745	0.975936	0.973333	0.0360899	0.0352215	0.0362829	0.987417
LUAD	0.962617	0.996032	0.929603	0.997961	0.929603	0.962617	0.945822	0.051626	0.049696	0.0534594	0.979324
LUSC	0.894422	0.997668	0.951271	0.994642	0.951271	0.894422	0.921971	0.0484416	0.0433272	0.0455467	0.946045
MESO	0.906977	1	1	0.999222	1	0.906977	0.95122	0.00829876	0.00752678	0.00752678	0.953488
OV	0.997361	1	1	0.9999	1	0.997361	0.998679	0.0365724	0.0364759	0.0364759	0.998681
PAAD	0.955056	0.999313	0.960452	0.999215	0.960452	0.955056	0.957746	0.0171765	0.0164045	0.01708	0.977184
PCPG	0.989071	0.999804	0.989071	0.999804	0.989071	0.989071	0.989071	0.017659	0.017466	0.017659	0.994437
PRAD	1	1	1	1	1	1	1	0.0481521	0.0481521	0.0481521	1
SARC	0.969582	0.994851	0.830619	0.999204	0.830619	0.969582	0.894737	0.0253788	0.0246068	0.0296246	0.982217
SKCM	0.968153	0.999495	0.989154	0.998485	0.989154	0.968153	0.978541	0.0454502	0.0440027	0.0444852	0.983824
STAD	0.973333	0.993793	0.854801	0.998994	0.854801	0.973333	0.910224	0.0361864	0.0352215	0.0412043	0.983563
TGCT	0.967949	1	1	0.99951	1	0.967949	0.983713	0.0150536	0.0145711	0.0145711	0.983974
THCA	1	1	1	1	1	1	1	0.0492135	0.0492135	0.0492135	1
THYM	0.983193	1	1	0.999805	1	0.983193	0.991525	0.0114832	0.0112902	0.0112902	0.991597
UCEC	0.985507	0.996331	0.937931	0.999182	0.937931	0.985507	0.961131	0.0532664	0.0524945	0.0559683	0.990919
UCS	0.589286	0.999321	0.825	0.997772	0.825	0.589286	0.6875	0.00540384	0.00318441	0.00385989	0.794303
UVM	1	0.999611	0.952381	1	0.952381	1	0.97561	0.00771977	0.00771977	0.00810576	0.999806
